# A combined RNA-seq and whole genome sequencing approach for identification of non-coding pathogenic variants in single families

**DOI:** 10.1101/766717

**Authors:** Revital Bronstein, Elizabeth E. Capowski, Sudeep Mehrotra, Alex D. Jansen, Daniel Navarro-Gomez, Mathew Maher, Emily Place, Riccardo Sangermano, Kinga M. Bujakowska, David M. Gamm, Eric A. Pierce

## Abstract

Inherited retinal degenerations (IRDs) are at the focus of current genetic therapeutic advancements. For a genetic treatment such as gene therapy to be successful an accurate genetic diagnostic is required. Genetic diagnostics relies on the assessment of the probability that a given DNA variant is pathogenic. Non-coding variants present a unique challenge for such assessments as compared to coding variants. For one, non-coding variants are present at much higher number in the genome than coding variants. In addition, our understanding of the rules that govern the non-coding regions of the genome is less complete than our understanding of the coding regions. Methods that allow for both the identification of candidate non-coding pathogenic variants and their functional validation may help overcome these caveats allowing for a greater number of patients to benefit from advancements in genetic therapeutics. We present here an unbiased approach combining whole genome sequencing (WGS) with patient induced pluripotent stem cell (iPSC) derived retinal organoids (ROs) transcriptome analysis. With this approach we identified and functionally validated a novel pathogenic non-coding variant in a small family with a previously unresolved genetic diagnosis.
