## Supplementary material for "A combined RNA-seq and whole genome sequencing approach for identification of non-coding pathogenic variants in single families": Table S4

### Sheet: Av_TPM
Ensembl	HGNC	HNR	d160OV	Whole Blood	Skin - Not Sun Exposed (Suprapubic)	Skin - Sun Exposed (Lower leg)	Desc
ENSG00000197057	DTHD1	0.00666667	0.0950902	0.5189	0.03307	0.04028	death domain containing 1
ENSG00000137561	TTPA	0.0166667	1.24356	0	0.03211	0.04263	alpha tocopherol transfer protein
ENSG00000238243	OR2W3	0.0266667	0.930535	23.15	0.2906	0.4141	olfactory receptor family 2 subfamily W member 3
ENSG00000188937	NYX	0.0733333	0.769672	0	0	0	nyctalopin
ENSG00000156466	GDF6	0.0766667	0.780544	0	0.07386	0.07147	growth differentiation factor 6
ENSG00000112238	PRDM13	0.0833333	3.85491	0	0	0	PR/SET domain 13
ENSG00000182040	USH1G	0.0866667	1.5519	0.007963	2.159	4.212	USH1 protein network component sans
ENSG00000138823	MTTP	0.09	6.05306	0	0.04818	0.0895	microsomal triglyceride transfer protein
ENSG00000140873	ADAMTS18	0.143333	10.8737	0	0.08459	0.1043	ADAM metallopeptidase with thrombospondin type 1 motif 18
ENSG00000117650	NEK2	0.156667	7.07479	0.3551	1.734	1.617	NIMA related kinase 2
ENSG00000091262	ABCC6	0.163333	1.7729	0.4827	0.3409	0.3404	ATP binding cassette subfamily C member 6
ENSG00000101680	LAMA1	0.17	4.86425	0.00455	0.5969	0.7993	laminin subunit alpha 1
ENSG00000138160	KIF11	0.18	10.9445	0.9496	3.949	4.51	kinesin family member 11
ENSG00000075891	PAX2	0.19	0.183487	0	0.009028	0.008463	paired box 2
ENSG00000144191	CNGA3	0.22	26.8674	0	0.03029	0.05635	cyclic nucleotide gated channel alpha 3
ENSG00000186862	PDZD7	0.236667	3.1559	0.11	1.905	2.58	PDZ domain containing 7
ENSG00000142731	PLK4	0.28	5.71573	0.3124	2.716	2.707	polo like kinase 4
ENSG00000013293	SLC7A14	0.316667	4.33708	0.003477	0.02487	0.01777	solute carrier family 7 member 14
ENSG00000103494	RPGRIP1L	0.35	7.64119	0.0569	1.195	1.158	RPGRIP1 like
ENSG00000156172	C8ORF37	0.36	15.4764	0.1988	1.899	1.855	chromosome 8 open reading frame 37
ENSG00000122778	KIAA1549	0.403333	10.7861	0.01586	1.048	1.268	KIAA1549
ENSG00000126953	TIMM8A	0.41	7.00367	0.8156	5.031	5.022	translocase of inner mitochondrial membrane 8A
ENSG00000139219	COL2A1	0.49	102.991	0.01121	0.04412	0.05628	collagen type II alpha 1 chain
ENSG00000121207	LRAT	0.523333	5.8768	0	0.1291	0.1002	lecithin retinol acyltransferase (phosphatidylcholine--retinol O-acyltransferase)
ENSG00000102218	RP2	0.543333	17.4599	12.81	4.923	4.633	RP2 ARL3 GTPase activating protein
ENSG00000163646	CLRN1	0.583333	4.51244	0.02143	0	0	clarin 1
ENSG00000183423	LRIT3	0.583333	27.3382	0.03078	0.7632	0.8058	leucine rich repeat Ig-like and transmembrane domains 3
ENSG00000175213	ZNF408	0.6	12.5741	6.811	15.54	17.83	zinc finger protein 408
ENSG00000136869	TLR4	0.613333	2.47072	45.22	4.872	4.758	toll like receptor 4
ENSG00000179941	BBS10	0.623333	38.3698	1.089	6.638	7.536	Bardet-Biedl syndrome 10
ENSG00000188452	CERKL	0.623333	44.9164	6.467	0.5242	0.6647	ceramide kinase like
ENSG00000164342	TLR3	0.633333	2.27097	0.06689	1.708	1.347	toll like receptor 3
ENSG00000144061	NPHP1	0.806667	4.41333	0.04587	1.571	1.585	nephrocystin 1
ENSG00000130347	RTN4IP1	0.806667	11.1068	1.052	3.339	3.437	reticulon 4 interacting protein 1
ENSG00000188107	EYS	0.816667	51.9224	0.04292	0.07248	0.07023	eyes shut homolog (Drosophila)
ENSG00000196189	SEMA4A	0.823333	6.37496	91.24	39.14	34.06	semaphorin 4A
ENSG00000162769	FLVCR1	0.843333	14.5269	1.002	4.113	4.219	feline leukemia virus subgroup C cellular receptor 1
ENSG00000125741	OPA3	0.87	8.87139	1.994	4.861	5.11	OPA3 outer mitochondrial membrane lipid metabolism regulator
ENSG00000148384	INPP5E	0.906667	18.0878	3.319	21.15	20.54	inositol polyphosphate-5-phosphatase E
ENSG00000235718	MFRP	0.95	0.00519547	0	0	0.01628	membrane frizzled-related protein
ENSG00000136425	CIB2	1.00667	23.0948	0.6015	7.151	6.462	calcium and integrin binding family member 2
ENSG00000119401	TRIM32	1.05	36.2267	1.101	6.747	7.831	tripartite motif containing 32
ENSG00000173614	NMNAT1	1.06	8.80593	2.449	3.673	3.804	nicotinamide nucleotide adenylyltransferase 1
ENSG00000186326	RGS9BP	1.06667	49.5625	0	0.2817	0.2887	regulator of G protein signaling 9 binding protein
ENSG00000174804	FZD4	1.12	11.6501	0.134	8.402	10.39	frizzled class receptor 4
ENSG00000188888	GPR179	1.15	3.90029	0.007503	0.05798	0.05283	G protein-coupled receptor 179
ENSG00000197579	TOPORS	1.21333	47.3713	5.376	12.24	11.62	TOP1 binding arginine/serine rich protein
ENSG00000143341	HMCN1	1.23	1.7347	0.0221	1.217	1.31	hemicentin 1
ENSG00000038427	VCAN	1.24	29.9334	32.18	8.455	11.24	versican
ENSG00000188419	CHM	1.27	15.9323	0.8787	4.351	4.341	CHM Rab escort protein 1
ENSG00000162174	ASRGL1	1.29333	13.214	1.318	1.101	1.648	asparaginase like 1
ENSG00000102935	ZNF423	1.29333	14.9872	0.01624	1.571	1.764	zinc finger protein 423
ENSG00000091622	PITPNM3	1.3	4.2081	0.1142	16.02	16.68	PITPNM family member 3
ENSG00000006611	USH1C	1.36	1.14062	0	0.03699	0.03825	USH1 protein network component harmonin
ENSG00000173226	IQCB1	1.37667	47.0765	6.548	22.47	21.67	IQ motif containing B1
ENSG00000145354	CISD2	1.38	62.539	5.119	11.36	11.3	CDGSH iron sulfur domain 2
ENSG00000181004	BBS12	1.46	14.5478	0.4966	1.804	2.231	Bardet-Biedl syndrome 12
ENSG00000011143	MKS1	1.55667	18.7662	1.52	13.24	14.23	Meckel syndrome type 1
ENSG00000187079	TEAD1	1.56667	29.6788	0.07235	18.26	21.27	TEA domain transcription factor 1
ENSG00000150275	PCDH15	1.58667	5.4757	0	0.03879	0.01866	protocadherin related 15
ENSG00000163635	ATXN7	1.61333	15.9718	7.983	15.76	16.59	ataxin 7
ENSG00000215612	HMX1	1.72	34.9947	0	0.05513	0.03821	H6 family homeobox 1
ENSG00000106025	TSPAN12	1.77	4.73527	0.04775	1.53	1.845	tetraspanin 12
ENSG00000124479	NDP	1.79667	21.3019	0	0.3746	0.3058	NDP norrin cystine knot growth factor
ENSG00000130921	C12ORF65	1.83	9.01569	1.309	5.345	5.458	chromosome 12 open reading frame 65
ENSG00000104880	ARHGEF18	1.86333	11.6444	24.29	18.63	20.91	Rho/Rac guanine nucleotide exchange factor 18
ENSG00000079841	RIMS1	1.88667	6.57215	0.008794	0.1171	0.1977	regulating synaptic membrane exocytosis 1
ENSG00000163795	ZNF513	1.99667	23.3901	13.27	30.39	28.32	zinc finger protein 513
ENSG00000170264	FAM161A	2.01667	34.7075	0.06711	1.465	1.513	family with sequence similarity 161 member A
ENSG00000110921	MVK	2.02	11.4348	3.494	45.51	45.67	mevalonate kinase
ENSG00000125863	MKKS	2.07333	13.6584	2.565	8.517	8.069	McKusick-Kaufman syndrome
ENSG00000163818	LZTFL1	2.09667	36.1325	1.006	6.845	6.763	leucine zipper transcription factor like 1
ENSG00000113971	NPHP3	2.11333	6.72374	2.231	20.38	20.6	nephrocystin 3
ENSG00000164610	RP9	2.16333	23.9313	4.413	14.27	14.82	RP9 pre-mRNA splicing factor
ENSG00000164209	SLC25A46	2.16333	32.0686	2.55	14.14	14.71	solute carrier family 25 member 46
ENSG00000186765	FSCN2	2.26	4.3945	0.2029	0.9841	1.024	fascin actin-bundling protein 2 retinal
ENSG00000042317	SPATA7	2.39	15.2822	0.3469	4.166	4.497	spermatogenesis associated 7
ENSG00000131697	NPHP4	2.46333	6.17999	1.888	11.79	11.02	nephrocystin 4
ENSG00000165102	HGSNAT	2.47667	8.64289	14.8	43.69	46.69	heparan-alpha-glucosaminide N-acetyltransferase
ENSG00000147224	PRPS1	2.47667	64.1287	15.33	18.9	19.56	phosphoribosyl pyrophosphate synthetase 1
ENSG00000160226	C21ORF2	2.6	6.10033	7.406	19.7	20	chromosome 21 open reading frame 2
ENSG00000161217	PCYT1A	2.67667	16.973	27.43	40.93	46.08	phosphate cytidylyltransferase 1 choline alpha
ENSG00000122550	KLHL7	2.68667	42.1315	1.724	8.153	8.817	kelch like family member 7
ENSG00000095464	PDE6C	2.75333	88.8054	0.05224	0.5456	0.5539	phosphodiesterase 6C
ENSG00000139687	RB1	3.01	40.5601	7.262	9.509	10.2	RB transcriptional corepressor 1
ENSG00000162337	LRP5	3.03667	18.2903	0.3452	22.42	23.99	LDL receptor related protein 5
ENSG00000107897	ACBD5	3.04667	73.0522	5.233	18.14	19.77	acyl-CoA binding domain containing 5
ENSG00000214413	BBIP1	3.24667	15.1634	2.859	5.992	5.938	BBSome interacting protein 1
ENSG00000102931	ARL2BP	3.32667	140.813	13.55	47.67	49.01	ADP ribosylation factor like GTPase 2 binding protein
ENSG00000171202	TMEM126A	3.34667	71.3895	5.913	27.07	25.46	transmembrane protein 126A
ENSG00000140463	BBS4	3.39	58.2509	2.431	11.6	12.44	Bardet-Biedl syndrome 4
ENSG00000060718	COL11A1	3.46667	56.6915	0.005669	0.6748	0.5493	collagen type XI alpha 1 chain
ENSG00000115474	KCNJ13	3.48333	41.7877	0.01716	1.118	0.8158	potassium voltage-gated channel subfamily J member 13
ENSG00000188603	CLN3	3.55	1.36112	39.45	32.76	35.52	CLN3 battenin
ENSG00000112280	COL9A1	3.66667	17.371	0.007776	0.0709	0.05351	collagen type IX alpha 1 chain
ENSG00000114738	MAPKAPK3	3.81	27.4508	49.7	54.28	55.47	mitogen-activated protein kinase-activated protein kinase 3
ENSG00000213689	TREX1	4.13	7.70775	18.69	39.78	40.66	three prime repair exonuclease 1
ENSG00000127463	EMC1	4.19	28.9847	1.937	10.58	10.71	ER membrane protein complex subunit 1
ENSG00000174483	BBS1	4.44333	1.35266	2.21	14.49	16.2	Bardet-Biedl syndrome 1
ENSG00000167434	CA4	4.53	2.90205	34.4	1.882	1.835	carbonic anhydrase 4
ENSG00000100360	IFT27	4.70333	12.3647	3.626	11.18	11.15	intraflagellar transport 27
ENSG00000138175	ARL3	5.13333	61.9098	3.398	12	13.39	ADP ribosylation factor like GTPase 3
ENSG00000187634	SAMD11	5.21333	30.7749	0.06776	0.6669	0.9674	sterile alpha motif domain containing 11
ENSG00000127472	PLA2G5	5.27667	34.2341	0.03112	1.185	1.152	phospholipase A2 group V
ENSG00000138207	RBP4	5.56	48.9884	0.9277	3.546	8.158	retinol binding protein 4
ENSG00000134183	GNAT2	5.88	560.652	0.3044	0.1808	0.1923	G protein subunit alpha transducin 2
ENSG00000147380	OPN1MW	6.03333	45.9601	0	0	0	opsin 1 medium wave sensitive
ENSG00000042781	USH2A	6.19	43.0148	0	0.0375	0.04077	usherin
ENSG00000198570	RD3	6.31667	266.549	0	0.05376	0.04549	retinal degeneration 3
ENSG00000090581	GNPTG	6.43667	27.8108	30.98	64.47	64.85	N-acetylglucosamine-1-phosphate transferase gamma subunit
ENSG00000105618	PRPF31	6.49333	55.1195	18.84	56.82	59.36	pre-mRNA processing factor 31
ENSG00000136875	PRPF4	6.56333	51.1173	8.596	22.44	24.03	pre-mRNA processing factor 4
ENSG00000170289	CNGB3	6.91	51.026	0	0.02822	0.02367	cyclic nucleotide gated channel beta 3
ENSG00000167995	BEST1	7.28333	104.862	39.08	4.101	4.224	bestrophin 1
ENSG00000116745	RPE65	7.30333	70.7256	0	0.01757	0.02628	RPE65 retinoid isomerohydrolase
ENSG00000173976	RAX2	7.51333	187.475	0.01119	0.009164	0.01447	retina and anterior neural fold homeobox 2
ENSG00000162992	NEUROD1	7.79667	148.878	0.00755	0	0	neuronal differentiation 1
ENSG00000109501	WFS1	8.14	15.305	1.124	44.69	52.03	wolframin ER transmembrane glycoprotein
ENSG00000072756	TRNT1	8.14667	8.68149	1.476	5.024	5.069	tRNA nucleotidyl transferase 1
ENSG00000175745	NR2F1	8.24	59.3809	0.07155	2.4	2.11	nuclear receptor subfamily 2 group F member 1
ENSG00000166226	CCT2	8.53333	154.847	15.93	76.23	75.58	chaperonin containing TCP1 subunit 2
ENSG00000095397	WHRN	8.67333	19.9136	1.256	11.97	11.85	whirlin
ENSG00000223953	C1QTNF5	8.93	0	0.1593	18.56	25.03	C1q and TNF related 5
ENSG00000179270	C2ORF71	9	46.862	0.004996	0.1535	0.145	chromosome 2 open reading frame 71
ENSG00000134376	CRB1	9.05	46.6773	0.01073	0.01911	0.02651	crumbs 1 cell polarity complex component
ENSG00000165588	OTX2	9.15333	610.207	0	0	0	orthodenticle homeobox 2
ENSG00000054282	SDCCAG8	9.61	35.4961	2.87	9.218	9.567	serologically defined colon cancer antigen 8
ENSG00000225830	ERCC6	9.9	9.22241	1.04	6.405	6.95	ERCC excision repair 6 chromatin remodeling factor
ENSG00000175544	CABP4	10.1	12.6483	0.3037	0.4115	0.4559	calcium binding protein 4
ENSG00000116127	ALMS1	10.96	45.1926	0.5336	3.357	3.549	ALMS1 centrosome and basal body associated protein
ENSG00000140829	DHX38	10.9967	35.0349	16.27	50.72	55.18	DEAH-box helicase 38
ENSG00000185974	GRK1	11.7933	18.0272	0.006435	0.007753	0.006291	G protein-coupled receptor kinase 1
ENSG00000113966	ARL6	12.9267	83.8491	0.1506	2.272	2.18	ADP ribosylation factor like GTPase 6
ENSG00000136144	RCBTB1	13.3367	78.0387	3.422	9.323	9.883	RCC1 and BTB domain containing protein 1
ENSG00000164073	MFSD8	13.3433	19.468	1.967	11.17	12.41	major facilitator superfamily domain containing 8
ENSG00000112357	PEX7	13.4533	14.1579	1.073	16.01	16.68	peroxisomal biogenesis factor 7
ENSG00000135437	RDH5	13.4633	12.3521	5.598	8.585	9.87	retinol dehydrogenase 5
ENSG00000143951	WDPCP	13.8933	7.47216	0.2336	1.454	1.483	WD repeat containing planar cell polarity effector
ENSG00000062038	CDH3	14.0333	26.0326	0.03284	23.8	19.32	cadherin 3
ENSG00000101161	PRPF6	14.3367	132.449	33.73	95.63	108.2	pre-mRNA processing factor 6
ENSG00000122970	IFT81	14.6367	27.7854	0.1276	5.021	5.641	intraflagellar transport 81
ENSG00000088970	KIZ	14.65	23.4023	4.881	14.32	15.42	kizuna centrosomal protein
ENSG00000153208	MERTK	14.74	13.9478	2.982	7.023	8.633	MER proto-oncogene tyrosine kinase
ENSG00000135338	LCA5	14.8633	49.6375	0.02286	1.182	1.331	LCA5 lebercilin
ENSG00000118217	ATF6	15.3733	66.1115	19.27	18.44	20.29	activating transcription factor 6
ENSG00000119509	INVS	15.3733	12.219	1.621	3.411	3.486	inversin
ENSG00000110274	CEP164	15.4733	20.3644	5.058	16.92	17.13	centrosomal protein 164
ENSG00000106348	IMPDH1	15.9267	152.229	181.9	37.15	42.36	inosine monophosphate dehydrogenase 1
ENSG00000132518	GUCY2D	16.36	74.1748	0.1074	0.1617	0.227	guanylate cyclase 2D retinal
ENSG00000007062	PROM1	16.57	330.618	0.03681	1.025	1.318	prominin 1
ENSG00000198707	CEP290	17.1167	22.3089	0.256	3.903	3.718	centrosomal protein 290
ENSG00000104237	RP1	17.3633	313.212	0	0.03395	0.03987	RP1 axonemal microtubule associated
ENSG00000127980	PEX1	17.67	24.7606	2.272	19.7	20.51	peroxisomal biogenesis factor 1
ENSG00000104218	CSPP1	17.7267	15.6602	0.5659	4.72	4.578	centrosome and spindle pole associated protein 1
ENSG00000149260	CAPN5	18.04	7.66823	2.206	3.801	5.18	calpain 5
ENSG00000085998	POMGNT1	18.1467	35.4819	3.325	21.48	20.8	protein O-linked mannose N-acetylglucosaminyltransferase 1 (beta 12-)
ENSG00000113262	GRM6	18.5333	12.8486	0	0.09812	0.05554	glutamate metabotropic receptor 6
ENSG00000157796	WDR19	19.16	22.3252	1.027	11.79	11.99	WD repeat domain 19
ENSG00000072042	RDH11	20.53	63.0676	11.53	47.21	42.54	retinol dehydrogenase 11 (all-trans/9-cis/11-cis)
ENSG00000128617	OPN1SW	20.6067	5.1544	0.1132	1.019	1.167	opsin 1 short wave sensitive
ENSG00000044115	CTNNA1	20.6833	87.638	26.45	135.6	152	catenin alpha 1
ENSG00000144028	SNRNP200	21.0617	83.7255	30.07	70.6	77.97	small nuclear ribonucleoprotein U5 subunit 200
ENSG00000155755	TMEM237	21.0733	36.0298	0.2516	23.66	22.22	transmembrane protein 237
ENSG00000166402	TUB	21.4433	73.3498	0.1225	6.771	6.695	tubby bipartite transcription factor
ENSG00000084693	AGBL5	21.58	33.1687	3.124	12.98	14.85	ATP/GTP binding protein like 5
ENSG00000166278	C2	22.0267	0.295246	1.883	3.962	5.176	complement C2
ENSG00000107736	CDH23	22.34	23.7584	4.061	1.248	0.9853	cadherin related 23
ENSG00000140092	FBLN5	24.96	16.5522	0.768	41.88	57.97	fibulin 5
ENSG00000152990	ADGRA3	25.12	22.5862	0.1099	5.726	5.184	adhesion G protein-coupled receptor A3
ENSG00000163093	BBS5	26.31	13.3689	0.1927	10.36	11.76	Bardet-Biedl syndrome 5
ENSG00000164199	ADGRV1	26.6333	35.198	0.01239	0.1881	0.2006	adhesion G protein-coupled receptor V1
ENSG00000100997	ABHD12	27.1167	36.0874	8.301	46.95	52.36	abhydrolase domain containing 12
ENSG00000032444	PNPLA6	27.25	14.2033	52.43	24.41	25.78	patatin like phospholipase domain containing 6
ENSG00000137822	TUBGCP4	27.48	4.96275	1.414	7.815	8.507	tubulin gamma complex associated protein 4
ENSG00000187049	TMEM216	27.8067	18.9032	7.915	9.306	9.511	transmembrane protein 216
ENSG00000130713	EXOSC2	28.9067	28.9264	3.547	15.05	14.72	exosome component 2
ENSG00000168263	KCNV2	28.95	738.975	0	0.1939	0.1937	potassium voltage-gated channel modifier subfamily V member 2
ENSG00000128159	TUBGCP6	30.09	18.3713	21.44	37.06	35.48	tubulin gamma complex associated protein 6
ENSG00000116688	MFN2	30.1067	97.7989	49.42	92.61	98.08	mitofusin 2
ENSG00000112599	GUCA1B	32.3433	1584.28	0.9877	3.126	3.988	guanylate cyclase activator 1B
ENSG00000187535	IFT140	34.17	16.1447	0.708	10.15	10.55	intraflagellar transport 140
ENSG00000046651	OFD1	34.2667	21.4238	6.47	19.07	17.29	OFD1 centriole and centriolar satellite protein
ENSG00000145476	CYP4V2	34.3133	14.3865	1.672	4.757	5.837	cytochrome P450 family 4 subfamily V member 2
ENSG00000137474	MYO7A	35.2033	15.155	1.35	0.9688	0.9711	myosin VIIA
ENSG00000117682	DHDDS	35.2167	43.217	5.257	22.47	25.37	dehydrodolichyl diphosphate synthase subunit
ENSG00000108370	RGS9	36.1633	34.2171	2.274	2.473	2.587	regulator of G protein signaling 9
ENSG00000119685	TTLL5	36.36	13.9345	1.208	6.097	6.315	tubulin tyrosine ligase like 5
ENSG00000048342	CC2D2A	37.28	117.238	0.2029	1.853	2.335	coiled-coil and C2 domain containing 2A
ENSG00000183638	RP1L1	37.3533	27.9028	0.007101	0.5049	0.6118	RP1 like 1
ENSG00000100234	TIMP3	37.71	632.341	1.358	201.3	281.4	TIMP metallopeptidase inhibitor 3
ENSG00000065154	OAT	39.9367	88.022	19.82	59.17	56.75	ornithine aminotransferase
ENSG00000126001	CEP250	40.6767	20.8379	6.007	13.16	12.97	centrosomal protein 250
ENSG00000129535	NRL	41.1867	263.767	0.3933	0.608	0.6574	neural retina leucine zipper
ENSG00000102144	PGK1	42.9033	321.067	234.2	103.2	107.5	phosphoglycerate kinase 1
ENSG00000168615	ADAM9	43.6667	66.0315	8.353	16.43	19.81	ADAM metallopeptidase domain 9
ENSG00000117360	PRPF3	46.3333	40.4176	15	30.5	29.44	pre-mRNA processing factor 3
ENSG00000156313	RPGR	46.5267	5.36379	1.844	4.877	5.201	retinitis pigmentosa GTPase regulator
ENSG00000122507	BBS9	46.6633	57.4592	1.232	5.436	5.204	Bardet-Biedl syndrome 9
ENSG00000118402	ELOVL4	48	159.909	0.1241	63.22	67.79	ELOVL fatty acid elongase 4
ENSG00000198947	DMD	49.1333	23.0178	0.04032	5.065	4.814	dystrophin
ENSG00000139323	POC1B	49.37	6.44115	7.912	6.508	6.498	POC1 centriolar protein B
ENSG00000138002	IFT172	50.55	19.5514	0.9769	10.52	10.48	intraflagellar transport 172
ENSG00000138686	BBS7	52.2833	39.0749	0.8996	7.493	7.887	Bardet-Biedl syndrome 7
ENSG00000125779	PANK2	52.9867	20.2294	9.376	8.382	8.416	pantothenate kinase 2
ENSG00000170445	HARS	54.1367	16.9324	10.24	47.2	50.8	histidyl-tRNA synthetase
ENSG00000151062	CACNA2D4	54.66	43.9976	3.442	0.9528	1.065	calcium voltage-gated channel auxiliary subunit alpha2delta 4
ENSG00000135541	AHI1	55.6467	48.6109	0.2136	5.294	5.976	Abelson helper integration site 1
ENSG00000105392	CRX	56.85	478.88	0	0.007294	0.007536	cone-rod homeobox
ENSG00000149489	ROM1	62.8867	177.234	1.553	4.569	5.028	retinal outer segment membrane protein 1
ENSG00000151779	NBAS	65.6333	86.1471	3.069	13.44	13.99	neuroblastoma amplified sequence
ENSG00000111837	MAK	66.2767	105.278	2.853	0.3426	0.3257	male germ cell associated kinase
ENSG00000157869	RAB28	68.45	56.7125	3.581	15.24	14.97	RAB28 member RAS oncogene family
ENSG00000148600	CDHR1	69.2	234.813	0.4679	255.1	257.2	cadherin related family member 1
ENSG00000174231	PRPF8	71.0545	106.634	29.49	100.1	110.3	pre-mRNA processing factor 8
ENSG00000165533	TTC8	75.8433	64.8272	0.8759	9.474	9.56	tetratricopeptide repeat domain 8
ENSG00000081148	IMPG2	78.2767	628.47	0.06507	0.131	0.1375	interphotoreceptor matrix proteoglycan 2
ENSG00000134160	TRPM1	82.3267	44.2698	0.006236	2.909	3.215	transient receptor potential cation channel subfamily M member 1
ENSG00000158158	CNNM4	85.8467	41.1759	1.879	10.06	11.77	cyclin and CBS domain divalent metal cation transport mediator 4
ENSG00000156171	DRAM2	87.19	37.699	16.51	22.73	23.29	DNA damage regulated autophagy modulator 2
ENSG00000107537	PHYH	88.4833	30.4461	2.939	17.47	21.1	phytanoyl-CoA 2-hydroxylase
ENSG00000031544	NR2E3	89.03	27.5003	0	0.2214	0.1838	nuclear receptor subfamily 2 group E member 3
ENSG00000101384	JAG1	90.1967	37.8388	0.7822	100.6	105.9	jagged 1
ENSG00000139988	RDH12	96.0333	44.0621	0.04989	87.62	99.05	retinol dehydrogenase 12 (all-trans/9-cis/11-cis)
ENSG00000148604	RGR	100.853	54.2095	0	0.08586	0.08774	retinal G protein coupled receptor
ENSG00000102104	RS1	101.54	302.03	0.01418	0.02341	0.02751	retinoschisin 1
ENSG00000102001	CACNA1F	104.053	37.1188	0.3179	0.3555	0.3786	calcium voltage-gated channel subunit alpha1 F
ENSG00000156515	HK1	106.64	130.115	42.43	97.69	110	hexokinase 1
ENSG00000101365	IDH3B	118.54	83.1602	40.08	85.15	87.05	isocitrate dehydrogenase 3 (NAD(+)) beta
ENSG00000198515	CNGA1	135.903	2.32495	0.02278	4.262	3.883	cyclic nucleotide gated channel alpha 1
ENSG00000159346	ADIPOR1	136.207	179.084	478.4	163.4	185.5	adiponectin receptor 1
ENSG00000164751	PEX2	146.487	36.1227	4.695	12.83	12.85	peroxisomal biogenesis factor 2
ENSG00000107618	RBP3	152.653	351.932	0	0.06535	0.0554	retinol binding protein 3
ENSG00000133256	PDE6B	161.777	73.5415	1.165	0.7926	0.4501	phosphodiesterase 6B
ENSG00000185527	PDE6G	163.39	139.367	2.902	0.3705	0.4468	phosphodiesterase 6G
ENSG00000115255	REEP6	165.863	65.3146	1.449	16.77	14.53	receptor accessory protein 6
ENSG00000139053	PDE6H	169.05	4439.16	0.4071	0	0	phosphodiesterase 6H
ENSG00000074621	SLC24A1	170.347	11.2274	0.574	3.377	3.476	solute carrier family 24 member 1
ENSG00000166033	HTRA1	191.087	206.731	2.467	131.2	138.5	HtrA serine peptidase 1
ENSG00000125730	C3	191.123	5.37293	1.156	70.53	73.87	complement C3
ENSG00000243649	CFB	208.183	0.157621	0.4123	8.455	8.553	complement factor B
ENSG00000112706	IMPG1	218.19	177.035	0	0.2484	0.3098	interphotoreceptor matrix proteoglycan 1
ENSG00000198836	OPA1	225.253	54.3759	3.571	17.8	19.65	OPA1 mitochondrial dynamin like GTPase
ENSG00000112041	TULP1	246.117	202.911	0.03443	0.8104	1.073	tubby like protein 1
ENSG00000000971	CFH	253.733	4.684	0.5332	42.08	80.51	complement factor H
ENSG00000092200	RPGRIP1	254.55	33.6935	0.5913	0.1869	0.1886	retinitis pigmentosa GTPase regulator interacting protein 1
ENSG00000111664	GNB3	268.647	507.742	0.1779	2.567	2.71	G protein subunit beta 3
ENSG00000112619	PRPH2	282.377	469.408	0.1098	0.6338	0.6092	peripherin 2
ENSG00000102076	OPN1LW	313.363	0.0415706	0	0	0	opsin 1 long wave sensitive
ENSG00000109103	UNC119	314.69	564.049	42.14	18.54	18.74	unc-119 lipid binding chaperone
ENSG00000140522	RLBP1	353.01	344.131	0.02385	0.0223	0.02619	retinaldehyde binding protein 1
ENSG00000125124	BBS2	417.13	40.86	3.953	49.28	52.01	Bardet-Biedl syndrome 2
ENSG00000214140	PRCD	428.33	31.5665	0.3078	1.237	1.364	photoreceptor disc component
ENSG00000048545	GUCA1A	593.843	1197.3	0	0.04421	0.04893	guanylate cyclase activator 1A
ENSG00000132915	PDE6A	640.43	21.2221	0.009294	0.1772	0.11	phosphodiesterase 6A
ENSG00000070729	CNGB1	677.087	60.6157	0.03756	0.01974	0.01769	cyclic nucleotide gated channel beta 1
ENSG00000115380	EFEMP1	874.49	109.266	0.4743	52.89	53.71	EGF containing fibulin like extracellular matrix protein 1
ENSG00000198691	ABCA4	956.01	147.468	0.008039	0.9727	0.5262	ATP binding cassette subfamily A member 4
ENSG00000114349	GNAT1	1121.06	250.606	0	0.06451	0.03594	G protein subunit alpha transducin 1
ENSG00000129221	AIPL1	1256	421.135	0	0.0111	0.009346	aryl hydrocarbon receptor interacting protein like 1
ENSG00000163914	RHO	3093.74	172.26	0	0.027	0.03231	rhodopsin
ENSG00000136156	ITM2B	3103.08	369.791	888	605.8	680	integral membrane protein 2B
ENSG00000130561	SAG	3830.93	7.6874	0.05074	0	0	S-antigen visual arrestin
ENSG00000198886	MT-ND4	23134.1	367.086	4230	27860	24890	mitochondrially encoded NADH:ubiquinone oxidoreductase core subunit 4
ENSG00000198899	MT-ATP6	28425.4	692.053	4508	28090	25390	mitochondrially encoded ATP synthase 6
ENSG00000254636	ARMS2	#N/A	0.381705	0	0.2676	0.2627	age-related maculopathy susceptibility 2
ENSG00000207935	MIR204	#N/A	#N/A	0	0	0	microRNA 204
ENSG00000210176	MT-TH	#N/A	#N/A	0	0.6063	0.5968	mitochondrially encoded tRNA histidine
ENSG00000209082	MT-TL1	#N/A	#N/A	2.939	3.489	3.402	mitochondrially encoded tRNA leucine 1 (UUA/G)
ENSG00000210196	MT-TP	#N/A	#N/A	0	2.21	1.847	mitochondrially encoded tRNA proline
ENSG00000210184	MT-TS2	#N/A	#N/A	0	0.4791	0	mitochondrially encoded tRNA serine 2 (AGU/C)
ENSG00000072080	SPP2	#N/A	0.0279298	0	0	0	secreted phosphoprotein 2
